# Ligand binding remodels the oligomeric state and active site of *Klebsiella pneumoniae* azoreductase

**DOI:** 10.64898/2026.09.29.755508

**Authors:** Reese Hitchings, Agnidipta Ghosh, Arthur J. Arcinas, Steven C. Almo, Libusha Kelly, Ali Ryan

## Abstract

Azo dyes are widespread in the environment, and humans ingest a range of these dyes present in food and drugs. The human gut microbiome significantly impacts the fate of ingested azo dyes primarily through the reduction of the azo bond (R−N=N−R′). Flavin-dependent azoreductases have been considered the key enzymatic drivers of this process. To challenge this paradigm, we constructed a sequence similarity network of known azoreductases and focused on AzoA of *Klebsiella pneumoniae*, a central representative within the gut microbiome cluster. Unexpectedly, *K. pneumoniae* AzoA displayed relatively low *in vitro* activity against a range of azo compounds. While the physiological implications remain unclear, these findings are consistent with the possibility that non-enzymatic mechanisms contribute substantially to azo compound reduction in the gut. Furthermore, structural characterization of AzoA, as a holoenzyme and in its substrate-bound state, revealed a previously unrecognized ligand-coupled mechanism involving remodeling of the active site and oligomeric state.
