## Supplementary material for "Ligand binding remodels the oligomeric state and active site of *Klebsiella pneumoniae* azoreductase": Supplimental_data2

### Sheet: Supplemental data 2
Species	Gene ID	UniProt ID	Amino Acid Sequence
Escherichia coli O157:H7 str.Sakai	gi|15831268|ref|NP_310041.1|azoreductase[EscherichiacoliO157:H7str.Sakai]	Q8X9S9	MSKVLVLKSSILAGYSQSNQLSDYFVEQWREKHSADEITVRDLAANPIPVLDGELVGALRPSDAPLTTRQQEALALSDELIAELKAHDVIVIAAPMYNFNISTQLKNYFDLVARAGVTFRYTENGPEGLVTGKKAIVITSRGGIHKDGPTDLVTPYLSTFLGFIGITDVKFVFAEGIAYGPEMAAKAQSDAKAAIDSIVAA
Escherichia coli O157:H7 str.Sakai	gi|38704102|ref|NP_311436.2|hypotheticalproteinECs3409[EscherichiacoliO157:H7str.Sakai]	Q8XA69	MNSLRYFDFGAARPVLLLIARIAVVLIFIIFGFPKMMGFDGTVQYMASLGAPMPMLAAIIAVVMEVPAAILIVLGFFTRPLAVLFIFYTLGTAVIGHHYWDMTGDAVGPNMINFWKNVSIAGAFLLLAITGPGAISLDRR
Escherichia coli O157:H7 str.Sakai	gi|15834400|ref|NP_313173.1|DNAmismatchrepairprotein[EscherichiacoliO157:H7str.Sakai]	Q8XDN4	MPIQVLPPQLANQIAAGEVVERPASVVKELVENSLDAGATRIDIDIERGGAKLIRIRDNGCGIKKDELALALARHATSKIASLDDLEAIISLGFRGEALASISSVSRLTLTSRTAEQQEAWQAYAEGRDMDVTVKPAAHPVGTTLEVLDLFYNTPARRKFLRTEKTEFNHIDEIIRRIALARFDVTINLSHNGKIVRQYRAVPEGGQKERRLGAICGTAFLEQALAIEWQHGDLTLRGWVADPNHTTPALAEIQYCYVNGRMMRDRLINHAIRQACEDKLGADQQPAFVLYLEIDPHQVDVNVHPAKHEVRFHQSRLVHDFIYQGVLSVLQQQLETPLPLDDEPQPAPRPIPENRVAAGRNHFAEPAVREPVAPRYTPAPASGSRPAAPWPNAQPGYQK…
Pseudomonas putida KT2440	gi|26989585|ref|NP_745010.1|azoreductase[PseudomonasputidaKT2440]	Q88IY3	MKLLHIDSSILGDNSASRQLSREVVEAWKAADPSVEVVYRDLAADAIAHFSAATLVAAGTPEDVRDAAQAFEAKLSAETLEEFLAADAVVIGAPMYNFTVPTQLKAWIDRVAVAGKTFRYTEAGPQGLCGNKKVVLVSTAGGLHAGQPTGAGHEDFLKVFLGFIGITDLEIVRAHGLAYGPEQRSQAIDAAQAQIASELFAAA
Streptococcus pneumoniae TIGR4	gi|15901321|ref|NP_345925.1|oxidoreductase[StreptococcuspneumoniaeTIGR4]	A0A0B7LMX6	MLKLIAIVGTNSKRSTNRQLLQYMQKHFTDKAEIELVEIKAIPVFNKPADKQVPAEILEIAAKIEEADGVIIGTPEYDHSIPAVLMSALAWLSYGIYPLLNKPIMITGASYGTLGSSRAQLQLRQILNAPEIKANVLPDEFLLSHSLQAFNPSGDLVDLDVIKKLDAIFDDFRIFVKITEKLRNAQELLRKDAEDFDWENL
Streptococcus pneumoniae TIGR4	gi|15901389|ref|NP_345993.1|hypotheticalproteinSP_1546[StreptococcuspneumoniaeTIGR4]	B1ICW7	MQVLLFCCNIFYNNERVLEILRKRRHIMSKKVLFIVGSLRQGSFNHQMALEAEKALAGKAEVSYLDYSALPLFSQDLEVPTHPAVAAAREAVLVADAIWIFSPVYNFSIPGTVKNLLDWLSRALDLSDTRGVSALQDKFVTVSSVANAGHDQLFAIYKDLLPFIRTQGVGDFTAARVNDSAWADGKLVLEETVLNSLEKQAQDLVEAIK
Pectobacterium atrosepticum SCRI1043	gi|50120539|ref|YP_049706.1|arsenicalresistanceprotein[PectobacteriumatrosepticumSCRI1043]	Q6D6S5	MEEFPALNTDCFDRQIAERLPLQEPPRILILYGSVRERSYSRFAAEETGRLLTAMGAEVKFFNPSGLPLPDDAPDTHPKVIALRELVRWCDGMVWSSPERHGAMSAVMKAQIDWIPLNEGAVRPSQGKTLAVMQVCGGSQSFNAVNQMRILGRWMRMFTIPNQSSVAKAWQEFDENGRMKPSSWYDRIVDVAEELFKITLLLKGQSGYLADRYSERKESHQELSSRVNQEKI
Salmonella enterica subsp.entericaserovar Typhistr. Ty2	gi|161486775|ref|NP_807309.2|hypotheticalproteint3673[Salmonellaentericasubsp.entericaserovarTyphistr.Ty2]	A0A0M0QNA2	MSEMLNVVTLLGSLRKGSFNGMVARTLPKVAPAGMTVSPLPSIGDIPLYDADIQQEEGFPASVEALAEQIRNADGVVIVTPEYNYSVPGGLKNAIDWLSRLPEQPLAGKPVLIQTSSMGAIGGARCQYHLRQILVFLDAMVMNKPEFMGGVIQNKVDPQTGEVVDQGTLDHLTGQLTAFGEYIQRVKA
Bacteroides thetaiotaomicron VPI-5482	gi|29346812|ref|NP_810315.1|iron-sulfurflavoprotein[BacteroidesthetaiotaomicronVPI-5482]	Q8A7X2	MDRKGFLKSTMIATGSLLLGGAGICRFLNDKEPADGPFPRTIEKIHCGNMKKVLVIMSAGTKLGNTDRLTDAYIKGLVERGHSVTKVYLGSMRIEGCRGCGVCQRLAHQCAVRDGMQDIYPLFAECDTVVMASPLYFWTITSQLKAFIDRLYAISADDKYPQKDTVLLMTAGDDNENTFDQPKQYFRLLSQALGWNEVGIYCAGGCTGCEKLARQIDKVHLENVYKMGLEL
Shigella flexneri 2a str.2457T	gi|30062279|ref|NP_836450.1|ATP-bindingcomponentofatransportsystem[Shigellaflexneri2astr.2457T]		MTRQDMNDAVITLNGLEKRFPGMDKPAVAPLDCTIHAGYVTGLVGPDGEGKTTLMRMLAGLLKPDSGSATVIGFDPIKNDGALHAVLGYMPQKFGLYEDLTVMENLNLYADLRSVTGEARKQTFARLLEFTSLGPFTGRLAGKLSGGMKQKLGLACTLVGEPKVLLLDEPGVGVDPISRRELWQMVHELAGEGMLILWSTSYLDEAEQCRDVLLMNEGELLYQGEPKALTQTMAGRSFLMTSPHEGNRKLLQRALKLPQVSDGMIQGKSVRLILKKEATPDDIRHADGMPEININETTPRFEDAFIDLLGGAGTSESPLGAILHTVEGTPGETVIEAKELTKKFGDFAATDHVNFAVKRGEIFGLLGPNGAGKSTTFKMMCGLLVPTSGQALVLGMDLK…
Shigella flexneri 2a str.2457T	gi|30062884|ref|NP_837055.1|azoreductase[Shigellaflexneri2astr.2457T]	Q83R81	MSKVLVLKSSILAGYSQSNQLSDYFVEQWSEKHSADEITVRDLAANPIPVLDGELVGALRPSDAPLTPRQQEALALSDELIAELKAHDVIVIAAPMYNFNISTQLKNYFDLVARAGVTFRYTENGPEGLVTGKKAIVITSRGGIHKDGPTDLVTPYLSTFLGFIGITDVKFVFAEGIAYGPEMAAKAQSDAKAAIDSIVAA
Shigella flexneri 2a str.2457T	gi|30063932|ref|NP_838103.1|hypotheticalproteinS2762[Shigellaflexneri2astr.2457T]		MPGAWRGARVCITFKSHYLAKGLVMNTLRYFDFGAARPVLLLIARIAVVLIFIIFGFPKMMGFDGTVQYMASLGAPMPMLAAIIAVVMEVPAAILIVLGFFTRPLAVLFIFYTLGTAVIGHHYWDMTGDAVGPNMINFWKNVSIAGAFLLLAITGPGAISLDRR
Shigella flexneri 2a str.2457T	gi|30065024|ref|NP_839195.1|hypotheticalproteinS4025[Shigellaflexneri2astr.2457T]	P0AGE8	MSEKLQVVTLLGSLRKGSFNGMVARTLPKIAPASMEVNALPSIADIPLYDADVQQEEGFPATVEALAEQIRQADGVVIVTPEYNYSVPGGLKNAIDWLSRLPDQPLAGKPVLIQTSSMGVIGGARCQYHLRQILVFLDAMVMNKPEFMGGVIQNKVDPQTGEVIDQGTLDHLTGQLTAFGEFIQRVKI
Shigella flexneri 2a str.2457T	gi|30065334|ref|NP_839505.1|hypotheticalproteinS4362[Shigellaflexneri2astr.2457T]		MGNRNPVIKRKASDMETRLNLLCEAGVIDKDVCKGMMQVVNVLEKECHLPVRSEQGTMAMTHMASALMRSRRGEEIEPLDNELLAELAQSSHWQAVVQLHQELLKEFALEVNPCEEGYFLANLYGLWMAANEEV
Shigella flexneri 2a str.2457T	gi|30065542|ref|NP_839713.1|DNAmismatchrepairprotein[Shigellaflexneri2astr.2457T]	Q83P35	MPIQVLPPQLANQIAAGEVVERPASVVKELVENSLDAGATRIDIDIERGGAKLIRIRDNGCGIKKDELALALARHATSKIASLDDLEAIISLGFRGEALASISSVSRLTLTSRTAEQQEAWQAYAEGRDMDVTVKPAAHPVGTTLEVLDLFYNTPARRKFLRTEKTEFSHIDEIIRRIALARFDVTINLSHNGKIVRQYRAVPEGGQKERRLGAICGTAFLEQALAIEWQHGDLTLRGWVADPNHTTPALAEIQYCYVNGRMMRDRLINHAIRQACEDKLGADQQPAFVLYLEIDPHQVDVNVHPAKHEVRFHQSRLVHDFIYQGVLSVLQQQLETPLPLDDEPQPAPRAIPENRVAAGRNHFAEPAAREPVAPRYSPAPASGSRPAAPWPNAQPGYQK…
Streptococcus thermophilus LMG18311	gi|55820168|ref|YP_138610.1|hypotheticalproteinstu0066[StreptococcusthermophilusLMG18311]	Q5M6G7	MKNILFIVGSLRKGSFNHQLAEEAEKMLAGKANVSYLEYSQVPVFNQDLESPILPVLTEVREQILAADAIWIFSPVYNFSIPGPVKNLLDWLSRALDLSDPSGPSALQDKIVTVSSVANGGHNQLFDAYKELLPFIRTQVVGDFTATRVNDTAWVDGKFVVTEEVLESLQNQAEALIEAIKSE
Streptococcus thermophilus LMG18311	gi|55821359|ref|YP_139801.1|NAD(P)Hnitroreductase[StreptococcusthermophilusLMG18311]		MIKRRHKMPIVSNDFSDIVYNRRSIRKFDTSVKIPREEMLEILDKTVTAPSSVNMQPWRFVVVDSEEGKDKLKPFVSYNSVQNETSSAMVLIFADLKSQERAEEIYGKAVTQGKMPEEVKEKQLSSIVPMYENAPFEVMNEIVHIDSSLAAMQLMLVARSYGYDTNAIGGYKKDGLAKAFGLDEDRHVPILIIALGKADEEGFESVRLDASDVTTFA
Salmonella enterica subsp.enterica serovar Paratyphi A str.ATCC9150	gi|459642611|ref|YP_152795.3|hypotheticalproteinSPA3691[Salmonellaentericasubsp.entericaserovarParatyphiAstr.ATCC9150]	A0A0H2WUG9	MKKGARMSETLNVVTLLGSLRKGSFNGMVARTLPKVAPAGMTVSPLPSIGDIPLYDADIQQEEGFPASVEALAEQIRNADGVVIVTPEYNYSVPGGLKNAIDWLSRLPEQPLAGKPVLIQTSSMGAIGGARCQYHLRQILVFLDAMVMNKPEFMGGVIQNKVDPQTGEVVDQGTLDHLTGQLTAFGEYIQRVKA
Clostridium perfringens ATCC13124	gi|110800937|ref|YP_694989.1|flavodoxinfamilyprotein[ClostridiumperfringensATCC13124]	A0A0H2YTZ7	MKKLLYITVNSKPEKLSSSKTIGRAFISRFVELNPEFEIEEVDLYKDFIPRLEHKHFSGRSSVVDCETASIDAKTKEEVKRIIELSEQFKNADLYVIAAPLWTLSFPAPLKEYIDCVVQNKITIKVTPEEVKGLLDDKQREMVYIQSSGGEIPWLTKGIFNKGLNYVEDIMKFLGIKKFHQLLVDGTGFSIEEKFKAEDKAVEKIDNVIKDIHFSNKG
Clostridium perfringens ATCC13124	gi|110798742|ref|YP_695244.1|flavodoxinfamilyprotein[ClostridiumperfringensATCC13124]	Q0TSZ6	MSKVLYIKANIKNEGESRTFKVSDSFVEEYKKNNPEDEIITLDLYKENIDFLRADDLGKLFGPKDEESKNNSILKYAYQFADADKYIIAAPMWNLSFPAILKAYIDYVSVSGITFKYTAEGPVGLLNNKKAVHIVSRGGGYDNSPYEMGDRYLRTILGFFGIKDIETIAIDNLDVMGVNVEEKVEEGIEKAISLAKKF
Clostridium perfringens ATCC13124	gi|110799763|ref|YP_695358.1|NADPH-dependentFMNreductase[ClostridiumperfringensATCC13124]	A0A0H2YRU6	MKVLLVNGSPNKEGCTYTALKEVSKTLEENGIDTEIFQVGNKPIGGCIGCGSCKKTGECFMKDGVNEFVEKAKDVDGFVFGSPVYYAAASGSITSFLDRAFYSGGKHMAFKPGAVICSARRAGTTSTLDQLSKYLTICNMPVVSSQYWNMVHGNTPEEVKKDLEGMQTMRVLGRNMAWLIKCIELGKNNNILKPELEERERTNFIR
Clostridium perfringens ATCC13124	gi|110798683|ref|YP_697047.1|sigma-54dependenttranscriptionalregulator/sensoryboxprotein[ClostridiumperfringensATCC13124]	A0AAN5ZP53	MYSRELIIKTPLGLHTRYSAMIVNKASEIESKYKVKLYIKKESYTDWLGISMLAILSLKVLPNESILIGSKNEGMIEKLAVQSLLEFIDKNINNPIESEDSEIDEIIDASIVANEQVLESLPIGIVVIDIDQNIITINQYALRFIGCNKKDVKGKKINEVIPSSQLPHVMLSNLKKYGSTLHINNRVGLVNSSPLFINDKIIGAVSVIQDVSDIIGMKEINEKFTKILENSQDMICFVDENGIINYLNPAYIKNFSKVSSDVIGKSIFDIAPNGLRAKVFKEKTLLKDVIHKKNGINVISTIDPLFIDGQFKGVISTSRPVSLIKELMSKLNKSEQELDYYKNEFLRQLSKNSSFNNIIGSTRTLKDIMYMCQKASETTSTVLIRGESGTGKELIAKAI…
Streptococcus thermophilus LMD-9	gi|116627030|ref|YP_819649.1|hypotheticalproteinSTER_0100[StreptococcusthermophilusLMD-9]	Q5M6G7	MKNILFIVGSLRKGSFNHQLAEEAEKMLAGKANVSYLEYSQVPVFNQDLESPILPVLTEVREQILAADAIWIFSPVYNFSIPGPVKNLLDWLSRALDLSDPSGPSALQDKIVTVSSVANGGHNQLFDAYKELLPFIRTQVVGDFTATRVNDTAWVDGKFVVTEEVLESLQNQAEALIEAIKSE
Streptococcus thermophilus LMD-9	gi|116628077|ref|YP_820696.1|NAD(P)Hnitroreductase,[StreptococcusthermophilusLMD-9]		MPIVSNDFSDIVYNRRSIRKFDTSVKIPREEMLEILDKTVTAPSSVNMQPWRFVVVDSEEGKDKLKPFVSYNSVQNETSSAMVLIFADLKSQERAEEIYGKAVTQGKMPEEVKEKQLSSIVPMYENAPFEVMNEIVHIDSSLAAMQLMLVARSYGYDTNAIGGYKKDGLAKAFGLDEDRHVPILIIALGKADEEGFESVRLDASDVTTFA
Streptococcus thermophilus LMD-9	gi|116628512|ref|YP_821131.1|oxidoreductase,,truncated,partial[StreptococcusthermophilusLMD-9]		MLGKAKEAFDLEGNITNEGTINFLEQCLDNFIQYVGVVSKLKRPKPIEPEDLDCDKPIATTVTEVDHDDPEWVEKVAEITGAVSGDTYVKLDHGILTVNQIDMFLKAMPFELTYADDNNQFLYYNNAHQDPDTMLAKHVPSQSGSRMSTVHGSLPPARMKNVEWVIGTLRNGNQEYVRTIVPGSPEGVINTHNYQVVYYDDGSYAGINEIVFNFKPWLDWYLETTGQRPCRRKRSFCTGCN
Streptococcus sanguinis SK36	gi|125717952|ref|YP_001035085.1|NADPH-dependentFMNreductase[StreptococcussanguinisSK36]	A3CMY0	MLKLIAIVGTNSKRSTNRQLLHYMSKHFADKAEIELVEIKDIPMFNKPADRNVPELVSEIAKKIDAADGVLIGTPEYDHSIPAVLMNALAWLSYGIYPLLNKPVMITGASYGTLGSSRAQLQLRQILNAPEIKANVLPDEFLLSHSLQSFDQSGDLVDLDVVKKLDAIFDDFRIFVKITEKLRNAQELLRKDAEEFNWEKL
Bacteroides vulgatus ATCC8482	gi|150005597|ref|YP_001300341.1|flavodoxin[BacteroidesvulgatusATCC8482]	A6L4V5	MKRLGLFMTVIMILCITVNAQKQSNRTLVAYFSATGTTEKAAKQIAEVTGGALYEIQPAKKYTSADLDWHDKSSRSSVEMADASSRPALRSQPQNLAAYDTIYIGFPIWWNLAPRIINSFIEKGDFTGKILIPFATSGGSRISNAEQELKKAYPSLNWQKGRLMNGATKEEIKQWTKK
Klebsiella pneumoniae subsp. Pneumoniae MGH78578	gi|152969459|ref|YP_001334568.1|hypotheticalproteinKPN_00902[Klebsiellapneumoniaesubsp.pneumoniaeMGH78578]	A6T6W7	MSQSVLVLGASGYIGQHLVRELSARGYPVLAAARHIDRLQKLALPGVTCRSVDLNQPQDLPALLTGIDTLYYLVHGMGEGGDFIAHERRVATYVRDALRQSSVRQVIFLSSLQAPAQEQSDHLRARQITGDLLRESGVPVTELRAGIIVGAGSAAFEVMRDMVYNLPVLTPPRWVRSRTTPVALENLLVDLVELLNHPSDAHRVFEAAGPEVLSYQQQFIRFMAVSGKHRPLIPIPLPTRWISVWFLNVITSVPPTIAKALIQGLKHDLIADDRALRALIPQTLIPFDQAVRRTLKEEEQLVNSSDWGYDAQAFARWRPEYGYYPKQAGCTVATQASRQALWQVVNQIGGEEGYFFGNLLWKTRGAMDLLVGHRLAKGRPQRAYLQTGDTVDSWKVIIV…
Klebsiella pneumoniae subsp. Pneumoniae MGH78578	gi|152969911|ref|YP_001335020.1|hypotheticalproteinKPN_01358[Klebsiellapneumoniaesubsp.pneumoniaeMGH78578]	A6T869	MNNAQTVLVFGATGQQGGSVARALLHRGWRVRALVRDPFSAGAAALAARGAELVVGTFEDRAAMRSAMAGVDGVFSVQPSSPGGTVTDEQEVRYGITIADLAVECGVKHLVYSSGSATGETPTGVAHYDTKAEIERHIRRLPLAATIVRPATFMELLVMPGFGLDEGRFQFFMLPEGRMQVLAVEDIGHLVAAVFAAPARFAGKTFEIASDSVTGRQLEVLFSAAAGRPIPYSRFSDEVLAASPFLHKLTGLVDDGRLAGHADLDALRQLHPQLHTFAGWLAGPGRPAFKRALTSGARWAFDR
Klebsiella pneumoniae subsp. Pneumoniae MGH78578	gi|152970036|ref|YP_001335145.1|azoreductase[Klebsiellapneumoniaesubsp.pneumoniaeMGH78578]	A6T8J4	MSKVLVLKSSILAGYSQSGQLSDYFVEQWQEKHPGDEITVRDLAANPIPVLDGELVGALRPSDAPLTPRQQEALALSDELIAELKGNDVIVIAAPMYNFNIPTQLKNYFDLVARAGVTFRYTEKGPEGLVTGKRAVVVTSRGGIHKDTPTDLVTPYLSTFLGFIGITDVNFVFAEGIAYGPEVAAKAQSDAKAAIDSVVAA
Klebsiella pneumoniae subsp. Pneumoniae MGH78578	gi|152971406|ref|YP_001336515.1|putativetransmembraneprotein[Klebsiellapneumoniaesubsp.pneumoniaeMGH78578]	A6TCG4	MNTLRYFDFGASRSLLLLIARIAVVILFILFGYPKLLGFDGTVQYMAASGAPMPTLAAIIAVIMEVPAAILIVLGFFTRPLAVIFIFYTLGTAVIGHHYWDMTGDAVLPNMINFWKNVSIAGAFLLLAVTGPGAISLDRR
Klebsiella pneumoniae subsp. Pneumoniae MGH78578	gi|152971521|ref|YP_001336630.1|acylcarrierproteinphosphodiesterase[Klebsiellapneumoniaesubsp.pneumoniaeMGH78578]	A6TCS9	MANVLVLKSSINGETSLTNQLINEFLAARQAAGHGDRLIEHDLSAMALPTLDRPLFAALRGAVDPQPAIREAVALSDQLIAELKASDLLVIGAPMYNLNVPTDLKKWFDLVARARETFRYTESWPQGLVEGVRAVVVSSRGGIHQGETTDAVTPYLRAVLGLMGIQEVEFIYAEGLDNRPHGRDAGIASARAQIARLAVPA
Klebsiella pneumoniae subsp. Pneumoniae MGH78578	gi|152972045|ref|YP_001337191.1|hypotheticalproteinKPN_03529[Klebsiellapneumoniaesubsp.pneumoniaeMGH78578]	A6TEE0	MKKLEDVGVLVARILMPILFITAGWGKITGYAGTQQYMEAMGVPGALLPLTILLEFGGGLAILFGFLTRTTALFTAGFTLLTAFLFHSNFAEGVNSLMFMKNLTIAGGYLLLAITGPGAFSIDRVLNKKW
Klebsiella pneumoniae subsp. Pneumoniae MGH78578	gi|152972627|ref|YP_001337773.1|putativeoxidoreductase,flavoprotein[Klebsiellapneumoniaesubsp.pneumoniaeMGH78578]	A6TG22	MSDTLKVVTLLGSLRKGSFNGMVARTLPGIAPAGMDISALPSIGDIPLYDADMQEEEGFPQRVQEIAQQIREADGVVIVTPEYNYSVPGGLKNAIDWLSRLPEQPLSGKPVLIQTSSMGAIGGARCQYHLRQILVFLDAMVMNKPEFMGGVIQNKVDPQAGEVVDQSTLDHLRGQLTAFGDYIRRVKA
Klebsiella pneumoniae subsp. Pneumoniae MGH78578	gi|152973224|ref|YP_001338370.1|putativeNAD(P)Hdehydrogenase(quinone)[Klebsiellapneumoniaesubsp.pneumoniaeMGH78578]	A6THR9	MKVLLIYAHPEPRSLNGALKNFAIRHLQQAGHEVQVSDLYAMRWKAGYDADDSGAPPVGEFWRPTLDSKQAFAQGTQSADIVAEQEKLLWADTVIFQFPLWWFSMPAIMKGWIDRVYAWGFAYGVGEHSDRHWGDRYGEGTFVGKRAMLIVTAGGWAEHYSPRGINGPIDDILFPIQHGMLFYPGFEVLPPLVFYRTDKTDAGQFADQCAALAERLDTLWQTEPIPFRRQNHGDYLIPSLTLRPELAPGQSGLAVHLRSE
Klebsiella pneumoniae subsp. Pneumoniae MGH78578	gi|152973484|ref|YP_001338535.1|hypotheticalproteinKPN_pKPN3p05926[Klebsiellapneumoniaesubsp.pneumoniaeMGH78578]	A6TI84	MIAELKNVVPELFDTGRTGVRLGVKTVDHPPRILMLYGSVRERSYSRLATEEAARLLTAMGADVRIFNPSGLPLPDDAADTHPRVMELREMVRWSEGMVWCSPERHGAMTGIMKAQIDWIPLSEGAVRPSQGKTLAVMQVCGGSQSFNAVNQMRILGRWMRMITIPNQSSVAKAWQEFDEDGRMKPSPYYDRIVDVMEELMKFTLLTREYAAYLVDRYSERKESAEALSRRVNQSKI
Citrobacter koseri ATCCBAA-895	gi|157144353|ref|YP_001451672.1|hypotheticalproteinCKO_00057[CitrobacterkoseriATCCBAA-895]	A8ACM3	MSETLNVVTLLGSLRKGSFNGMVARTLPKIAPAGMEVSALPSIGDIPLYDADVQQEEGFPASVEALAEQIRKADGVVIVTPEYNYSVPGGLKNAIDWLSRLPEQPLAGKPVLIQTSSMGAIGGARCQYHLRQILVFLDAMVMNKPEFMGGVIQNKVDPQTGEVVDQSTIDHLTGQLTAFGDYIQRVKA
Citrobacter koseri ATCCBAA-895	gi|157148675|ref|YP_001455994.1|hypotheticalproteinCKO_04503[CitrobacterkoseriATCCBAA-895]	A8APZ5	MKKLEDVGVLVARILMPILFITAGWGKITGYAGTQQYMEAMGVPGFLLPLTILLEFGGGLAILFGFLTRTTALFTAGFTLLTAFIFHSNFAEGVNSLMFMKNLTIAGGFLLLAITGPGAFSIDRVLNKKW
Salmonella enterica subsp. Arizonae serovar 62:z4	gi|161505623|ref|YP_001572735.1|hypotheticalproteinSARI_03799[Salmonellaentericasubsp.arizonaeserovar62:z4,z23:-str.RSK2980]		MSETLNVVTLLGSLRKGSFNGMVARTLPKVAPTGMTVAPLPSIGDIPLYDADIQQEEGFPDSVEALAEQIRDADGVVIVTPEYNYSVPGGLKNAIDWLSRLPEQPLAGKPVLIQTSSMGAIGGARCQYHLRQILVFLDAMVMNKPEFMGGVIQNKVDPQAGEVIDQSTLDHLTGQLTAFGEYIQRVKA
Escherichia coli str. K-12 substr. DH10B	gi|170080453|ref|YP_001729773.1|ABCtransporterATP-bindingprotein[Escherichiacolistr.K-12substr.DH10B]	P0A9U1	MNDAVITLNGLEKRFPGMDKPAVAPLDCTIHAGYVTGLVGPDGAGKTTLMRMLAGLLKPDSGSATVIGFDPIKNDGALHAVLGYMPQKFGLYEDLTVMENLNLYADLRSVTGEARKQTFARLLEFTSLGPFTGRLAGKLSGGMKQKLGLACTLVGEPKVLLLDEPGVGVDPISRRELWQMVHELAGEGMLILWSTSYLDEAEQCRDVLLMNEGELLYQGEPKALTQTMAGRSFLMTSPHEGNRKLLQRALKLPQVSDGMIQGKSVRLILKKEATPDDIRHADGMPEININETTPRFEDAFIDLLGGAGTSESPLGAILHTVEGTPGETVIEAKELTKKFGDFAATDHVNFAVKRGEIFGLLGPNGAGKSTTFKMMCGLLVPTSGQALVLGMDLKESSGK…
Escherichia coli str. K-12 substr. DH10B	gi|170080528|ref|YP_001729848.1|hypotheticalproteinECDH10B_0939[Escherichiacolistr.K-12substr.DH10B]	P75822	MPQRILVLGASGYIGQHLVRTLSQQGHQILAAARHVDRLAKLQLANVSCHKVDLSWPDNLPALLQDIDTVYFLVHSMGEGGDFIAQERQVALNVRDALREVPVKQLIFLSSLQAPPHEQSDHLRARQATADILREANVPVTELRAGIIVGAGSAAFEVMRDMVYNLPVLTPPRWVRSRTTPIALENLLHYLVALLDHPASEHRIFEAAGPEVLSYQQQFEHFMAVSGKRRWLIPIPLPTRWISVWFLNVITSVPPTTARALIQGLKHDLLADDTALRALIPQRLIAFDDAVRSTLKEEEKLVNSSDWGYDAQAFARWRPEYGYFAKQAGFTVKTSASLAALWQVVNQIGGKERYFFGNILWQTRALMDRAIGHKLAKGRPEREYLQTGDAVDSWKVIVV…
Escherichia coli str. K-12 substr. DH10B	gi|170082153|ref|YP_001731473.1|innermembraneprotein[Escherichiacolistr.K-12substr.DH10B]		MPGAWRGARVCITFKSHYLAKGLVMNTLRYFDFGAARPVLLLIARIAVVLIFIIFGFPKMMGFDGTVQYMASLGAPMPMLAAIIAVVMEVPAAILIVLGFFTRPLAVLFIFYTLGTAVIGHHYWDMTGDAVGPNMINFWKNVSIAGAFLLLAITGPGAISLDRR
Escherichia coli str. K-12 substr. DH10B	gi|170082643|ref|YP_001731963.1|quinoloxidasesubunit[Escherichiacolistr.K-12substr.DH10B]	P42619	MKKLEDVGVLVARILMPILFITAGWGKITGYAGTQQYMEAMGVPGFMLPLVILLEFGGGLAILFGFLTRTTALFTAGFTLLTAFLFHSNFAEGVNSLMFMKNLTISGGFLLLAITGPGAYSIDRLLNKKW
Escherichia coli str. K-12 substr. DH10B	gi|170082899|ref|YP_001732219.1|hypotheticalproteinECDH10B_3557[Escherichiacolistr.K-12substr.DH10B]	P45551	METRLNLLCEAGVIDKDICKGMMQVVNVLETECHLPVRSEQGTMAMTHMASALMRSRRGEEIEPLDNELLAELAQSSHWQAVVQLHQVLLKEFALEVNPCEEGYLLANLYGLWMAANEEV
Escherichia coli str. K-12 substr. DH10B	gi|170083215|ref|YP_001732535.1|chromatereductase,classI,flavoprotein[Escherichiacolistr.K-12substr.DH10B]	P0AGE6	MSEKLQVVTLLGSLRKGSFNGMVARTLPKIAPASMEVNALPSIADIPLYDADVQQEEGFPATVEALAEQIRQADGVVIVTPEYNYSVPGGLKNAIDWLSRLPDQPLAGKPVLIQTSSMGVIGGARCQYHLRQILVFLDAMVMNKPEFMGGVIQNKVDPQTGEVIDQGTLDHLTGQLTAFGEFIQRVKI
Escherichia coli str. K-12 substr. DH10B	gi|170083616|ref|YP_001732936.1|DNAmismatchrepairprotein[Escherichiacolistr.K-12substr.DH10B]	B1XDS1	MPIQVLPPQLANQIAAGEVVERPASVVKELVENSLDAGATRIDIDIERGGAKLIRIRDNGCGIKKDELALALARHATSKIASLDDLEAIISLGFRGEALASISSVSRLTLTSRTAEQQEAWQAYAEGRDMNVTVKPAAHPVGTTLEVLDLFYNTPARRKFLRTEKTEFNHIDEIIRRIALARFDVTINLSHNGKIVRQYRAVPEGGQKERRLGAICGTAFLEQALAIEWQHGDLTLRGWVADPNHTTPALAEIQYCYVNGRMMRDRLINHAIRQACEDKLGADQQPAFVLYLEIDPHQVDVNVHPAKHEVRFHQSRLVHDFIYQGVLSVLQQQLETPLPLDDEPQPAPRSIPENRVAAGRNHFAEPAAREPVAPRYTPAPASGSRPAAPWPNAQPGYQK…
Salmonella enterica subsp. Enterica serovar Enteritidis str. P125109	gi|207859073|ref|YP_002245724.1|hypotheticalproteinSEN3664[Salmonellaentericasubsp.entericaserovarEnteritidisstr.P125109]	A0A3W6JVJ8	MKKGARMSETLNVVTLLGSLRKGSFNGMVARTLPKVAPAGMTVSPLPSIGDIPLYDADIQQDEGFPASVEALAEQIRNADGVVIVTPEYNYSVPGGLKNAIDWLSRLPEQPLAGKPVLIQTSSMGAIGGARCQYHLRQILVFLDAMVMNKPEFMGGVIQNKVDPQTGEVVDQGTLDHLTGQLTAFGEYIQRVKA
Streptococcus pneumoniae ATCC700669	gi|221232196|ref|YP_002511349.1|NADPH-dependentFMNreductase[StreptococcuspneumoniaeATCC700669]	A0A0U0FT63	MLKLIAIVGTNSKRSTNRQLLQYMQKHFADKAEIELVEIKAIPVFNKPADKQVPAEILEIAAKIEEADGVIIGTPEYDHSIPAVLMSALAWLSYGIYPLLNKPIMITGASYGTLGSSRAQLQLRQILNAPEIKANVLPDEFLLSHSLQAFNPSGDLVDLDVIKKLDAIFDDFRIFVKITEKLRNAQELLRKDAEEFDWENL
Streptococcus pneumoniae ATCC700669	gi|221232197|ref|YP_002511350.1|NADPH-dependentFMNreductase[StreptococcuspneumoniaeATCC700669]	A0A0E8P6Q8	MKFVGLVGSNYDQSYNRKLLEFIRRNFKFKFELEVLEIDEVPMFNQDEKWDESFQLRFLYNKITRADGVIIATPEHNHTISASLKSVLEWLSYEVHPFENKPVMIVGASYYDQGTSRAQVHLRKILDAPGVNAYTLPGNEFLLGKAKEAFDNNGNITNEGTVKFLETCLDNFVKYVGVVSKLKKPKPIESEDLDCGKPIATTITEVDPDDPEWVEKVAAITGAVSGDTYVKLDHGILTVNQIDMFLKAMPFELTYADDNNQFLYYNNAHQDPDTMFAKRVPPQSGSRMSTVHGSLPPARMKNVEWVIGTLRNGNQEYVRTIVPGSPAGVINTHNYQAMYYPDGSYAGINEIVFNFQPWLDWYLKETGQRLVGGSGPFAPAAGDHGDADATSGASDSGDA…
Streptococcus pneumoniae ATCC700669	gi|221232257|ref|YP_002511410.1|NADPH-dependentFMNreductase[StreptococcuspneumoniaeATCC700669]	A0A0B7L6M7	MSKKVLFIVGSLRQGSFNHQMALEAEKALAGKAEVSYLDYSALPLFSQDLEVPTHPAVAAAREAVLVADAIWIFSPVYNFSIPGTVKNLLDWLSRALDLSDTRGVSALQDKFVTVSSVANAGHDQLFAIYKDLLPFIRTQGVGDFTAARVNDSAWADGKLVLEETVLNSLEKQAQDLVEAIQ
Eubacterium rectale ATCC33656	gi|238925806|ref|YP_002939324.1|hypotheticalproteinEUBREC_3464[EubacteriumrectaleATCC33656]	C4ZFB8	MSKKLVAFFSASGTTKKVAEMIAEEVKADLFEIEPKVPYTKPDLDWMNKKSRSSVEMSDKKYRPEIMKKEMDMSSYDEILLGFPIWWYVAPTIINTFLEAYDFSGKKIVLFATSGGSGFGNTVKELQSSAPDAVITEGRLLNCGTKQEISEWVNSL
Eggerthella lenta DSM2243	gi|257790095|ref|YP_003180701.1|NAD(P)Hdehydrogenase(quinone)[EggerthellalentaDSM2243]	A0A369NA10	MNVSVILGHPYDGSFNAAIAQTVVQTLEEDGHAVAFHDLHAEGFNPVIPPSELVSDVPADDLTALHQREIKEADGIVVVHPNWWGQPPAILKGWVDRVLREGVAYGFAEGDSGGGLPIGLLKARAVLVFNTSNTPEARELEAFGDPLQRLWRDCICDFCGVTTFDRVMFRVVADSTPADRRTWLEQARTMTRESFPSEWNSAARSD
Eggerthella lenta DSM2243	gi|257791031|ref|YP_003181637.1|NADPH-dependentFMNreductase[EggerthellalentaDSM2243]	C8WGK7	MKLLAIAGSLRENSYNRQLAEAAGALMREKHPEVGYGILRWEDVPFMNQDIEHPAPEAVMRVREAVREADGLWLFSPEYNHAIPGPLKNLLDWLSRPVSATEAQVLAEKPVALAGASIGMSGASHAQDQLVGMLSFLDAHVMNKPRLCIPHIATQADEQGRLKLESSAPYLEAQADAFVRFVEREQG
Eggerthella lenta DSM2243	gi|257791703|ref|YP_003182309.1|NADPH-dependentFMNreductase[EggerthellalentaDSM2243]	C8WII0	MKVLLVNGSPNEKRCTYTALSEVAGALEAQGVDTEIAWIGRDPVRGCLGCGGCSKRGDNRCIFDDDVANGLIEKAVEADGLVVGTPVFYAGANGALLAVLDRLFYAASARLRFKPAAAVASARRAGTTPAIDQINKYFQINCMPVVSSNYWPMVHGRSVEDVRQDAEGLQIMRVLGTNMAWMLQATSAVPAPNVEQKITTSFIR
Streptococcus mitis B6	gi|289168225|ref|YP_003446494.1|hypotheticalproteinsmi_1392[StreptococcusmitisB6]	D3H9T4	MSKLIAIVGTNSKRSTNRQLLQYMQKHFAEKAEIELVEIKDIPVFNKPADKQVPAEILEIAAKIEEADGVIIGTPEYDHSIPAVLMSALAWLSYGIYPLLNKPIMITGASYGTLGSSRAQLQLRQILNAPEIKASVLPDEFLLSHSLQAFNPSGDLVDLDVIKKLDATFDDFRIFVKITEKLRNAQALLRKDAEDFDWENL
Streptococcus mitis B6	gi|289168226|ref|YP_003446495.1|hypotheticalproteinsmi_1393[StreptococcusmitisB6]	D3H9T5	MKFVGLVGSNYDQSYNRKLLEFIRRHFKLKFELEVLEIDEVPMFNQDEKWDESFQLRLLYNRITRADGVIIATPEHNHTISASLKSVLEWLSYEVHPFENKPVMIVGASYYDQGTSRAQVHLRKILDAPGVNAYTLPGNEFLLGKAKEAFDVDGNITNDGTVKFLETCLDNFVKYVGVVSKLKKPKPIEPEDLDCGRPIATTITEVDPDDPEWVEKVAEITGAVSGDTYVKLDHGILTVNQIDMFLKAMPFELTFADDNNQFLYYNNVHQDPNTMFAKRVPSQSGNRLSTVHNSLPGGRMKNVEWVVGVLRNGDQEYVRTIVPGSPAGVINTHNYQAMYYPDGSYAGINEIVFNFQPWLDWYLNTTGQRLVGGNAAAPAGGHGHGDADATSGASDAGEA…
Streptococcus mitis B6	gi|289168363|ref|YP_003446632.1|hypotheticalproteinsmi_1530[StreptococcusmitisB6]	D3HA72	MSKKVLFIVGSLRQGSFNHQMALEAEKALAGKAEVSYLDYSAIPLFSQDLEVPTHPAVAAAREAVLAADAIWIFSPVYNFSIPGTVKNLLDWLSRALDLSDTRGASALQDKFVTVSSVANAGHNQLFAIYKDLLPFIRTQVVGDFTAARVNDSAWTDGKLVLEKTALNSLEKQAQDLVAAVQ
Streptococcus pneumoniae TCH8431/19A	gi|298502574|ref|YP_003724514.1|NAD(P)Hdehydrogenase(quinone)[StreptococcuspneumoniaeTCH8431/19A]	A0A0U0FT63	MLKLIAIVGTNSKRSTNRQLLQYMQKHFADKAEIELVEIKAIPVFNKPADKQVPAEILEIAAKIEEADGVIIGTPEYDHSIPAVLMSALAWLSYGIYPLLNKPIMITGASYGTLGSSRAQLQLRQILNAPEIKANVLPDEFLLSHSLQAFNPSGDLVDLDVIKKLDAIFDDFRIFVKITEKLRNAQELLRKDAEEFDWENL
Streptococcus pneumoniae TCH8431/19A	gi|298502573|ref|YP_003724513.1|oxidoreductase[StreptococcuspneumoniaeTCH8431/19A]	A0A4J2GK35	MKFVGLVGSNYDQSYNRKLLEFIRRNFKFKFELEVLEIDEVPMFNQDEKWDESFQLRFLYNKITRADGVIIATPEHNHTISASLKSVLEWLSYEVHPFENKPVMIVGASYYDQGTSRAQVHLRKILDAPGVNAYTLPGNEFLLGKAKEAFDNNGNITNEGTVKFLETCLDNFVKYVGVVSKLKKPKPIESEDLDCGKPIATTITEVDPDDPEWVEKVAAITGAVSGDTYVKLDHGILTVNQIDMFLKAMPFELTYADDNNQFLYYNNAHQDPDTMFAKRVPPQSGSRMSTVHGSLPPARMKNVEWVIGTLRNGNQEYVRTIVPGSPAGVINTHNYQAMYYPDGSYAGINEIVFNFQPWLDWYLKETGQRLVGGSGPFAPAAGSHGDADATSGASDSGDA…
Streptococcus pneumoniae TCH8431/19A	gi|298503283|ref|YP_003725223.1|flavoprotein[StreptococcuspneumoniaeTCH8431/19A]	C1C8D6	MSKKVLFIVGSLRQGSFNHQMALEAEKALAGKAEVSYLDYSALPLFSQDLEVPTHPAVAAAREAVLVADAIWIFSPVYNFSIPGTVKNLLDWLSRALDLSDTRGASALQDKFVTVSSVANAGHDQLFAIYKDLLPFIRTQGVGDFTAARVNDSAWADGKLVLEETVLNSLEKQAQDLVEAIQ
Enterococcus faecium DO	gi|389869507|ref|YP_006376930.1|[acyl-carrier-protein]phosphodiesterase[EnterococcusfaeciumDO]	I3U4L0	MLVIVITIIAIKGEGKHMASVLVVKGHPLTAEESRTVKALTSFLTSYKENHPDDEVTVLELYRDDIPEIDEELLSGWEALRAGAEFTSLSESQQQKIARFNELTDQFLAADKIVIANALWNLNIPTKLKAWFDTVNVAGKTFRYTENGPEGLVTGKKALHIQSNGGVYNGQDFASQYVKGILNFVGIDQVDQLFIEGIDYDPDRADELMQNALDKAAALGKSF
Enterococcus faecium DO	gi|389869988|ref|YP_006377538.1|IS3/IS911transposase[EnterococcusfaeciumDO]	I3U6B8	MCRLEENIPGGIFMSKRTRRTFSQEFKQQIVNLYLAGKPRVEIIREYELTASAFDKWVKQSKTSGSFKEKDNLTPEQKELLELRKRNQQLEMENDILKQAALIFGRRDK
Faecalibacterium prausnitzii SL3/3	gi|479171956|ref|YP_007800143.1|MultimericflavodoxinWrbA[FaecalibacteriumprausnitziiSL3/3]	D4KA87	MKVLLINGSPHEKGCTYTALSLIAGELKAQGIETEILHVGGQPVGGCIGCGGCRSGNGCVFGGVVNEAIEKAKTADAFVFGSPVHYASAAGNMASFMDRLAYAGGKYLAYKPAAVCCSARRAGTTSTLDQLVKYPQFFHMPLVNGSYWAMVHGSNPEQVLQDAEGCAVMQELGRNMAWLLRCIEAGKAAGIDHPQNPPRPMTSFIR
